# The transcriptional landscape of *Arabidopsis thaliana* pattern-triggered immunity

**DOI:** 10.1101/2020.11.30.404566

**Authors:** Marta Bjornson, Priya Pimprikar, Thorsten Nürnberger, Cyril Zipfel

## Abstract

Plants initiate immunity upon recognition of a wide array of self and non-self molecular patterns. Whether plants tune their immune outputs to patterns of different biological origins or of different biochemical nature remains mostly unclear. Here, we performed a detailed early time-series transcriptomics analysis in *Arabidopsis thaliana*, revealing that the response to diverse patterns is remarkably congruent. Early transcriptional reprogramming is dominated by a plant general stress response (GSR), which is essential for pattern-induced immunity. The definition of ‘core immunity response’ genes common and specific to pattern response in addition revealed the function of previously uncharacterized GLUTAMATE RECEPTOR-LIKE calcium-permeable channels in immunity. This study thus illustrates general and unique properties of early immune transcriptional reprogramming and uncovered important components of plant immunity.

**One Sentence Summary:** Time-resolved transcriptomics reveals new properties of pattern-triggered immunity and function of calcium-permeable channels.
