## Supplementary material for "The transcriptional landscape of *Arabidopsis thaliana* pattern-triggered immunity": Table S5

ATG	Name	Description	cluster	AbioRNAseqNumber	AtGenExpressNumber	base_counts	flg22_005	flg22_010	flg22_030	flg22_090	flg22_180	elf18_005	elf18_010	elf18_030	elf18_090	elf18_180	Pep1_005	Pep1_010	Pep1_030	Pep1_090	Pep1_180	nlp20_005	nlp20_010	nlp20_030	nlp20_090	nlp20_180	OGs_005	OGs_010	OGs_030	OGs_090	OGs_180	CO8_005	CO8_010	CO8_030	CO8_090	CO8_180	3-OH-FA_005	3-OH-FA_010	3-OH-FA_030	3-OH-FA_090	3-OH-FA_180
AT1G09240	ATNAS3	Encodes a nicotianamine synthase.	1	0	0	213.5561421295455	0	0	0	-2.7305022211255072	-2.868286154666836	0	0	0	-2.249109956930559	-1.024857493680258	0	0	0	0	-1.26459162535953	0	0	0	-1.5476719833243084	-1.7168985463866888	0	0	0	-1.4241539607862617	-1.6252160409030014	0	0	0	-1.3560036784179677	-1.3243590392065705	0	0	-1.0925548831115883	-1.2385039815575838	-1.467740585987291
AT1G09390	NA	NA	1	0	0	87.4080077298043	0	0	0	-1.25633026307748	0	0	0	0	-1.1551639035565622	0	0	0	0	0	-1.180918144211662	0	0	0	-1.4528827519066863	-1.529946122352309	0	0	0	0	-1.0594200519125174	0	0	0	-1.056743403071439	0	0	0	0	0	-1.1617802449061698
AT1G11740	NA	NA	1	2	0	79.74868274162188	0	0	0	-1.6039088769097218	-2.1901874214068497	0	0	0	-2.0601368330469203	-2.4789510583536165	0	0	0	-1.972048048616027	-2.303053049586856	0	0	0	-1.4636598849431617	-1.7539717890426927	0	0	0	-1.7464189313392262	-1.4890069084188131	0	0	0	-1.1083372496216017	-1.2230890364178688	0	0	0	-1.1083368776072704	0
AT1G15830	NA	NA	2	1	0	24.24989818616528	0	0	-1.155195822036399	0	0	0	0	-1.9127999680093273	-1.6799924622360534	0	0	0	-1.1936853500938338	-1.6154332263820392	0	0	0	0	-1.2550205760930784	0	0	0	0	-1.2125779173538076	-1.497567715892323	0	0	-1.2983040582959138	0	0	0	0	-1.1012805620504285	0	-1.2708322014007434
AT1G22330	NA	NA	1	0	0	169.68380668603749	0	0	0	-1.6135255652134834	-1.3497743804170064	0	0	0	-1.9520580760070447	-1.0411566151108653	0	0	0	-1.4806925704471143	-1.441671790781464	0	0	0	-1.3651735261958697	-1.433209710103253	0	0	0	-1.4662918524687363	-1.1797405035412263	0	0	0	-1.0323469012260125	-1.0274909104922474	0	0	0	-1.0997266577668203	0
AT1G22570	NA	NA	1	1	0	275.1448989373634	0	0	0	-2.352596741730371	-1.9830845724158481	0	0	0	-2.457045242867287	-1.4205485936440096	0	0	0	-1.3829318378589845	-1.0097713578010366	0	0	0	-2.1524256494435394	0	0	0	0	-1.4863164939250133	-1.1665555789070254	0	0	0	-1.6433703869005565	-1.282500896647298	0	0	0	-1.008707476781968	-1.0709085910084246
AT1G22740	ATRABG3B	GTP-binding protein Rab7	1	1	0	152.98557274796738	0	0	0	0	-1.762467884569931	0	0	0	-1.4966952302940033	-2.043235399392521	0	0	0	-1.1531515610242007	-1.6997342679444103	0	0	0	-1.1264967124176983	-1.8020760171661399	0	0	0	-1.3222680536353641	-1.164573629446757	0	0	0	-1.0413189192253525	-1.0583036903542467	0	0	0	-1.0156269595972014	-1.1032166314149436
AT1G25440	BBX15	NA	2	1	NotOnArray	1038.5203229871424	0	0	-1.8130992297776511	-2.2481182872905667	0	0	0	-2.8754790156826937	-1.3426937857880363	0	0	0	-1.4251112304659244	0	0	0	0	-1.8596690792900208	-1.0306382243458978	-1.1706440386349177	0	0	-1.9872600570894212	0	0	0	0	-1.4028841915552204	0	0	0	0	-1.057553274918898	0	0
AT1G26920	NA	NA	2	0	0	159.75086747520476	0	0	-1.702864836101666	-2.0664189370686166	0	0	0	-1.9904902480515216	-2.0378479137421075	0	0	0	-1.6159036473975283	-1.6251514314278395	0	0	0	-1.6493253213968597	-1.3770174357394682	0	0	0	-1.921684939611241	-1.1995891934837966	0	0	0	-1.184008219984763	0	0	0	0	0	0	-1.0075978799679308
AT1G29660	NA	NA	1	0	0	579.4061491239121	0	0	0	-2.529511682205807	-3.0402849899389452	0	0	0	-2.547546411719545	-1.6975812049521606	0	0	0	-1.6768830892046647	-1.8743868618819606	0	0	0	-1.6534584530207457	-2.3512775895552567	0	0	0	-2.1273548633978954	-1.250656364048994	0	0	0	-1.345228480764589	-1.066166961956811	0	0	0	-1.1372346036435586	-1.4770233159627086
AT1G31173	NA	NA	2	0	NotOnArray	450.446899599463	0	0	-3.689980896651998	-4.521472238149083	-3.926078102580807	0	0	-3.985695003650532	-4.141086078986752	0	0	0	-2.612787953059033	-1.9819487887138296	-1.0338783098898745	0	0	-3.0506680287403722	0	-2.2864204605528733	0	0	-3.255779789810482	-1.9327720852234722	0	0	0	-2.909773398217617	0	0	0	0	-1.8732249205657063	0	-1.0154610811565454
AT1G44446	ATCAO	Encodes chlorophyllide <i>a</i> oxygenase which converts chlorophyllide <i>a</i> to chlorophyllide <i>b</i> by catalyzing two successive hydroxylations at the 7-methyl group of chlorophyllide <i>a</i> . Mutants are deficient in pigments that associate with thylakoid membrane proteins, lacking chlorophyll <i>b</i> and light-harvesting proteins of photosystem II. The protein was shown through cross…	3	1	0	911.4306916187602	0	0	0	-2.4547136659166346	-1.6725371202283703	0	0	-1.0346347186009108	-2.1550762649516146	0	0	0	0	-1.7713827501237056	0	0	0	0	-1.9176166324520139	-1.3776101658396533	0	0	0	-1.599638480533976	0	0	0	0	-1.0815364208462201	0	0	0	0	-1.0316912199964368	-1.065997621839104
AT1G49130	BBX17	NA	3	1	NotOnArray	141.9581625235799	0	0	0	-2.957043851257159	-3.221832358979878	0	0	-1.316262498808162	-3.086751471357748	-1.685025380416654	0	0	0	-1.7481117947262375	0	0	0	-1.1505170458848744	-1.8416889098326557	0	0	0	-1.3256538280421175	-1.09424406617514	0	0	0	-1.3272055978565556	0	0	0	0	-1.0401771049944635	0	-1.1700419506459172
AT1G56720	NA	NA	1	0	0	136.5914715297293	0	0	0	-1.389820066907252	-1.805519862334143	0	0	0	-1.538745733266529	-1.6881102234666847	0	0	0	-1.966455664626256	-1.8510295155690037	0	0	0	-1.448829333366665	-1.3357274263558376	0	0	0	-1.4764183094264403	-1.2420918265326168	0	0	0	-1.359705435305563	0	0	0	0	-1.1176004487234612	-1.0888611464437825
AT1G67265	DVL3	NA	1	2	NotOnArray	71.47870940497532	0	0	-1.0219092207531764	-2.472893934364697	-1.9486573901230637	0	0	-1.4426421901826338	-2.8473380282305416	-1.7848111371059119	0	0	-1.6196945857636753	-1.3060349478515	-2.111082669783145	0	0	0	-1.6589632717516096	-2.2345912917415505	0	0	-1.5648012931303417	-1.7072767525938404	0	0	0	-1.6079067727861984	0	-1.4838632544565182	0	0	0	-1.1429913052948526	-1.3077581873646666
AT1G68520	BBX14	NA	2	2	0	1204.4261282156206	0	0	-1.724304848077203	-3.6145478814497283	-2.6958403176953323	0	0	-2.5408471330118987	-3.609426039101147	-1.3833510564304048	0	0	-1.826987039447323	0	0	0	0	-1.8594707980196528	-1.6549261753001883	-1.1828299534610531	0	0	-2.434022671827599	-1.0777190569231017	0	0	0	-2.0547282181953017	0	0	0	0	-1.4489755382740748	0	-1.0474203691768493
AT1G70820	NA	NA	1	0	0	972.8614720046921	0	0	0	-1.8480838883420312	-2.437973854113392	0	0	0	-2.0833764382178277	-1.3317435005921365	0	0	0	-1.0963955539983374	0	0	0	0	-1.6877044925199995	-1.4843323345517574	0	0	0	-1.3660059103108355	-1.017791333330251	0	0	0	-1.352901065914842	-1.0774321103113422	0	0	0	-1.0558407634001536	-1.0914232305975167
AT1G75900	NA	NA	1	0	0	251.41948739803235	0	0	0	-1.545143529478434	-2.7990600643098733	0	0	0	-1.3971455080653388	-1.9425646341368978	0	0	0	0	-1.992920949619491	0	0	0	-1.2278687404548667	-2.476364894632498	0	0	0	-1.1878669635697614	-1.6549677042171003	0	0	0	0	-1.7727745480972026	0	0	0	0	-1.4453501665292956
AT1G75960	NA	NA	1	1	0	166.15951968506113	0	0	-1.0753468503042325	-2.913238504879323	-3.235782705653521	0	0	-1.4339616626698035	-3.437583090550844	-3.223648941260594	0	0	-1.0448378445643125	-1.8448810657586563	-1.4602714196256201	0	0	-1.0963465198422995	-2.2677089277046165	-2.577206439756895	0	0	-1.7709228842262341	-2.098934729185059	-1.3742179089189204	0	0	-1.445701860436645	-1.941092056837235	-1.3701195856161756	0	0	0	-1.2572337210862041	-1.2613288197964623
AT1G76110	NA	NA	1	0	0	125.21567468142479	0	0	0	-2.1369094400096578	-2.69904653302649	0	0	0	-2.7472465084266884	-1.5769640712695319	0	0	0	-1.9157171462917844	-1.166934375231385	0	0	0	-1.9355746635618152	-1.7848566961017254	0	0	0	-1.6385165439719214	0	0	0	0	-1.1264174579171233	0	0	0	0	-1.0283816107755699	0
AT2G10940	NA	NA	1	0	0	7586.330582681878	0	0	0	-1.596336844240867	-2.993707623246075	0	0	0	-2.3493102611001957	-2.736280736071555	0	0	0	-2.104581384295166	-3.163957805251131	0	0	0	-1.9088346766038935	-2.5485688149381636	0	0	0	-1.5315515775851476	-1.5987119036951567	0	0	0	-1.1486546503705215	0	0	0	0	0	-1.0490935216803479
AT2G15090	KCS8	Encodes KCS8, a member of the 3-ketoacyl-CoA synthase family involved in the biosynthesis of VLCFA (very long chain fatty acids).	1	0	0	476.66051641389004	0	0	0	-1.5321390651540618	-1.8373311950730637	0	0	0	-1.239450573287772	-1.7428656593240286	0	0	0	0	-1.5237748015802552	0	0	0	-1.566981096126537	-2.170674656573508	0	0	0	-1.7242480744557993	0	0	0	0	-1.2820245446088026	0	0	0	0	0	-1.3130838282673696
AT2G18300	HBI1	NA	2	0	0	574.4901179316123	0	0	-1.097294509443912	-2.9239461901525563	0	0	0	-1.6730598662165097	-1.6118540236536114	0	0	0	-1.4747758456614595	-1.3188744811285882	-1.6356418722899488	0	0	-1.1790696518885215	0	0	0	0	-2.176616413736441	-1.5022863935553443	0	0	0	-1.5109846584740632	0	0	0	0	-1.1054812583531717	-1.2503090987922385	-1.4633429768617965
AT2G18890	NA	NA	1	0	0	72.69912995483571	0	0	0	-2.2490006167377903	-2.104577657713347	0	0	0	-2.4247503135071113	-1.7632921842410145	0	0	-1.2738165745588508	-2.133091901895104	-1.6230538989269838	0	0	0	-1.2682952679336785	-1.0911097462412578	0	0	-1.4639312694887507	-2.133023121215572	-1.2282288094562248	0	0	-1.007706678241143	0	0	0	0	0	0	-1.0756128715410893
AT2G21210	SAUR6	Putative auxin-regulated protein whose expression is downregulated in response to chitin oligomers.	2	0	0	430.67543499133143	0	0	-2.5576570909661043	0	-1.0079202156267475	0	0	-2.6491328027063674	0	0	0	0	-1.2806269750901438	0	0	0	0	-1.6064830956082892	-1.5253448570322528	0	0	0	-1.1169339619910512	0	0	0	0	-1.1529654911999299	0	0	0	0	0	-1.154747860411904	0
AT2G22980	SCPL13	NA	1	2	0	659.6583471463757	0	0	0	-1.4663751836350793	-2.2644110256908117	0	0	0	-1.9131496711626255	-2.738840101940007	0	0	0	-1.3619093468343084	-1.8195734426027543	0	0	0	-1.1375513155145387	-1.5907561609324867	0	0	0	-1.0777214802697097	-1.1535455402535995	0	0	0	-1.227124347329289	-1.3709663772075706	0	0	0	0	-1.2350460007489998
AT2G29290	NA	NA	1	1	0	457.5161222595894	0	0	0	-2.052659902779239	-2.598578868130546	0	0	0	-2.3350306224362005	-1.7872531736507942	0	0	0	-1.671443067660398	-1.1450621433810604	0	0	0	-1.622909962353006	-1.7650354207975392	0	0	0	-1.4867263441308398	0	0	0	0	-1.2510811631246224	0	0	0	0	-1.189792199326314	-1.0628579036626793
AT2G29300	NA	NA	1	0	0	87.03254819725126	0	0	0	-1.9678557381462245	-2.2739707976468027	0	0	0	-2.933863440922803	-1.5008875026139452	0	0	0	-1.3137658059751853	-1.2166579642458448	0	0	0	-1.306617734258241	-1.2093399477781501	0	0	0	-1.3805748497842636	0	0	0	0	-1.0759009805987767	0	0	0	0	-1.2267507590280342	-1.231944453218887
AT2G29320	NA	NA	3	0	0	441.2848848320936	0	0	0	-2.51619261280942	-1.6284008903033276	0	0	0	-2.4554676935481528	0	0	0	0	-1.0562116631260978	0	0	0	0	-1.5490075357395579	0	0	0	0	-1.3662123067938088	0	0	0	0	-1.0810085475197175	0	0	0	0	-1.0251858207955564	0
AT2G34510	NA	NA	1	0	0	201.57652627746853	0	0	0	-1.524321466888737	-1.902593989554024	0	0	0	-1.852815995186828	-2.1950312127880105	0	0	0	-1.5259962084031735	-1.717353491296638	0	0	0	-1.512253348129161	-1.652973933793236	0	0	0	-1.7353700885982615	-1.3043221614389378	0	0	0	-1.2287458569903327	-1.0527486544721008	0	0	0	-1.1378224827748782	-1.2070668830100664
AT2G35075	NA	NA	1	1	0	23.6448601368223	0	0	-1.0899214840070268	-2.176363887970543	-2.3439007854815403	0	0	-1.0490690269162468	-2.290409489366395	-1.9654665141034644	0	0	-1.069795585415019	-1.585293980655267	-1.4433850201081213	0	0	0	-1.8086205629236392	-2.2003520276677264	0	0	-1.1741991451840317	-2.267735332739125	-1.1952831508391608	0	0	0	-1.0132916488418724	-1.0156766912329942	0	0	0	-1.000154759055913	0
AT2G36050	ATOFP15	NA	2	1	0	36.30273030774804	0	0	-1.3693603581791702	-2.3109996882045163	-1.8795888013919244	0	0	-1.5911947210401665	-1.9366599186178903	0	0	0	-1.7834089825333979	-1.3568309026393846	-1.613313232803599	0	0	-1.4115114947763745	-1.5182493828075765	-1.7430778565397942	0	0	0	-1.1328948982684532	-1.1806989957688843	0	0	-1.894258948092031	0	0	0	0	-1.3011570585704335	0	-1.031525730933431
AT2G38170	ATCAX1	Encodes a high affinity vacuolar calcium antiporter. The residue His 338 is critical to Ca2+ transport activity. Disruption of CAX1 reduces manganese and zinc of shoot tissue and results in a decrease in the activity of vacuolar V-type proton ATPase.	3	0	0	3748.7561255288747	0	0	0	-2.0350822463925056	-2.881694616596709	0	0	0	-3.2834772380641657	-1.1101835548726215	0	0	0	-1.7777780758888304	0	0	0	0	-2.309077094545005	-1.071139837106969	0	0	0	-2.5274471623762507	0	0	0	0	-1.8779859393948457	0	0	0	0	-1.2786396914158897	0
AT2G38180	NA	NA	3	0	0	459.72752783381384	0	0	-1.6937257600392637	-3.1506028965219435	-1.9986021852251898	0	0	-1.941785932121544	-3.4149050417985833	-1.0600598109770978	0	0	-1.6466406876556223	-1.827032100613506	0	0	0	-1.3465688823922155	-2.8032985621044912	-1.0711943966683741	0	0	-1.6430989072914477	-2.0671835454827043	0	0	0	-1.228154706550772	-1.7733621265589876	0	0	0	0	-1.5081769116054933	0
AT2G42170	NA	NA	1	1	NotOnArray	170.9640014031682	0	0	-1.0845547491030811	-2.2891769429772797	-3.1321382998882332	0	0	-1.286952143304431	-2.6575524669808934	-2.626680243235048	0	0	0	-2.431950593979688	-2.1997535319098516	0	0	0	-1.903415291742571	-2.4283447752574876	0	0	0	-1.397886895030088	-1.0557032644815718	0	0	0	-1.3271970148194066	0	0	0	0	0	-1.0665044276909845
AT2G44230	NA	NA	1	0	0	48.088037882927395	0	0	0	0	-1.0511121332564441	0	0	0	0	-1.350245197949673	0	0	0	0	-1.6390910874105924	0	0	0	0	-1.6708132898318144	0	0	0	-1.3628103550867152	0	0	0	0	-1.1353383547572593	-1.2725072263994808	0	0	0	0	-1.3763374384696367
AT3G08940	LHCB4.2	Lhcb4.2 protein (Lhcb4.2, protein involved in the light harvesting complex of photosystem II	3	1	0	4701.846961135127	0	0	0	-2.510441826534272	0	0	0	0	-2.446548681607645	0	0	0	0	-1.8154531649924255	0	0	0	0	-1.909617728754591	0	0	0	0	-1.7863486578671874	0	0	0	0	-1.351400937742504	0	0	0	0	-1.286015586832051	0
AT3G09450	NA	NA	2	0	NotOnArray	20.51125430416727	0	0	-1.3561797823512727	-1.9488174508483682	-1.8744287260684775	0	0	-2.006515633604571	-1.5264095643071802	0	0	0	-1.5356669846475834	0	0	0	0	-1.947724708950405	-1.664467757933685	-2.0178703236680464	0	0	-1.560196831250502	-1.3533927502235494	-1.9118264623113206	0	0	-1.6394461298676029	0	0	0	0	-1.3225323622797385	0	0
AT3G09580	NA	NA	1	1	0	172.53453971805396	0	0	0	0	-1.9754264108771709	0	0	0	-1.7965281724125057	-1.9555177184219708	0	0	0	-1.2972915543824362	-1.4083693162650999	0	0	0	-1.0414068496341955	-1.299400141866681	0	0	0	-1.0787077912156473	-1.0862516331261478	0	0	0	-1.1988470713023887	0	0	0	0	0	-1.0974230062311294
AT3G10190	CML36	NA	3	0	0	38.93894497795478	0	0	-1.2032414046095432	-1.2692799297588486	-1.036562154476566	0	0	-1.029155190858174	0	0	0	0	-1.2610556085457536	0	0	0	0	0	-1.1521644792123937	0	0	0	-1.174151698444824	-1.0676552759354618	0	0	0	0	-1.105822558736395	0	0	0	0	-1.0893178137653712	0
AT3G11110	NA	NA	3	0	0	38.357356273251746	0	0	0	-2.4241728744461186	-1.963730028598246	0	0	-1.5522006514648994	-2.7360908284918377	-1.5793119073514053	0	0	0	-1.4145444376454799	0	0	0	0	-1.4774405106133264	-1.0083116968716095	0	0	-1.4516098155071842	-1.428384251208318	0	0	0	-1.2058667324346315	-1.0359684604272996	0	0	0	0	-1.1008380122005619	0
AT3G13750	BGAL1	beta-galactosidase, glycosyl hydrolase family 35	1	2	0	2651.9851130043603	0	0	0	-1.426357154049527	-1.3664300492939907	0	0	0	-1.6265442215456336	-1.2601828339838748	0	0	0	-1.423006999943476	-1.1341623457207504	0	0	0	-1.312595608686762	-1.2315999846565588	0	0	0	-1.2454209841066182	0	0	0	0	-1.6615252799209785	0	0	0	0	-1.0438063626383254	-1.2644712702482597
AT3G16370	NA	NA	1	0	0	1671.5473276117725	0	0	0	-1.0452656447778832	-2.1023047143560754	0	0	0	0	-1.6460334928131701	0	0	0	0	-1.9350987791462495	0	0	0	0	-2.279861813636819	0	0	0	-1.0712899161605056	-1.8683239023425156	0	0	0	0	-1.0055573534251825	0	0	0	0	-1.2347512372332976
AT3G19680	NA	NA	2	1	0	192.79470485640746	0	0	-1.8951928516701702	-1.176388509078089	-1.074380996323195	0	0	-2.1112798899566765	0	0	0	0	-1.891765443397189	0	0	0	0	-1.228105508119628	0	0	0	0	-2.503527466416353	0	0	0	0	-1.4874345007883474	0	0	0	0	-1.1390030401937237	0	0
AT3G21670	AtNPF6.4	NA	3	1	0	112.69049539303059	0	0	0	-3.3452684001667667	-2.299618531822157	0	0	0	-2.4714693588084855	0	0	0	0	-1.8980069548943115	0	0	0	0	-2.0455118975144457	0	0	0	0	-2.0918505190749372	0	0	0	0	-1.7583423623839007	0	0	0	0	-1.1719283333204964	0
AT3G26520	GAMMA-TIP2	gamma tonoplast intrinsic protein 2 (TIP2). expressed throughout the plant and transcript level is increased upon NaCl or ABA treatments. NaCl stress-sensitive yeast mutant strains exhibit more resistance to salt when expressing this protein.	1	1	0	6588.867232253927	0	0	0	-1.5817545933951438	-2.1049439358245854	0	0	0	-1.383664683846851	-1.777026498570496	0	0	0	-1.2562157753180234	-1.930312303514143	0	0	0	0	-1.6309038567413943	0	0	0	0	-1.2958387658826431	0	0	0	-1.0099524151282386	0	0	0	0	0	-1.038420591362298
AT3G45780	JK224	Blue-light photoreceptor. Contains a light activated serine-threonine kinase domain and LOV1 and LOV2 repeats. Mutants are defective in blue-light response. Mediates blue light-induced growth enhancements. PHOT1 and PHOT2 mediate blue light-dependent activation of the plasma membrane H+-ATPase in guard cell protoplasts. PHOT1 undergoes blue-light-dependent autophosphorylation. At least eight phos…	1	0	0	909.3616723153043	0	0	0	-1.1747467278042263	-2.199001308125165	0	0	0	-1.7507639994610211	-1.7744236082305234	0	0	0	-1.6160641849233337	-1.2693209707926132	0	0	0	-1.3468338894742882	-1.3519065106358181	0	0	0	-1.3594035478802435	0	0	0	0	-1.437453534020029	0	0	0	0	-1.0020024032037753	-1.1242199456937731
AT3G50750	BEH1	NA	3	1	0	57.70738112499403	0	0	0	-2.2979974448312435	-1.2417105266912731	0	0	-1.0383743717883003	-1.7106731033059892	0	0	0	0	-1.1252985961872415	0	0	0	0	-1.3212652018846296	0	0	0	-1.214305343294546	-1.3518327858026984	0	0	0	-1.0518993439929858	-1.0115043377717894	0	0	0	0	-1.1717478310854101	-1.0182828010707041
AT3G52840	BGAL2	NA	1	2	0	1219.2386621550656	0	0	0	-1.4076578814774345	-2.1636324783162033	0	0	0	-2.1107302515037305	-1.9045658593355121	0	0	0	-1.6268564639538825	-1.552668359107446	0	0	0	-1.5047353036895506	-1.745150613747593	0	0	0	-1.432960853534436	-1.2532680385256998	0	0	0	-1.3054135623275023	-1.0421947719177793	0	0	0	-1.005516256057788	-1.0330285140419673
AT3G53420	AtPIP2;1	a member of the plasma membrane intrinsic protein subfamily PIP2. localizes to the plasma membrane and exhibits water transport activity in Xenopus oocyte. expressed specifically in the vascular bundles and protein level increases slightly during leaf dev. When expressed in yeast cells can conduct hydrogen peroxide into those cells.	1	0	0	2439.359587320525	0	0	0	-1.6461990271471303	-1.7128958354929396	0	0	0	-1.367518738063946	-1.359920624099475	0	0	0	-1.8584326884906401	-1.8743497048472038	0	0	0	0	-1.285861219407342	0	0	0	-1.2462672331801432	-1.2189195801367667	0	0	0	-1.3578089335677856	-1.018737436993723	0	0	0	0	-1.0348288088466167
AT3G54890	LHCA1	Encodes a component of the light harvesting complex associated with photosystem I.	3	1	0	16539.29291715575	0	0	0	-1.0598589017986062	0	0	0	0	-1.276984616938313	0	0	0	0	-1.2799923619509501	0	0	0	0	-1.000309252958825	0	0	0	0	-1.38895400518233	0	0	0	0	-1.0427552401307627	0	0	0	0	-1.2779535709128722	0
AT3G58120	ATBZIP61	Encodes a member of the BZIP family of transcription factors. Forms heterodimers with the related protein AtbZIP34. Binds to G-boxes in vitro and is localized to the nucleus in onion epidermal cells.	1	0	0	186.85853281300416	0	0	0	-1.9776778640275068	-1.5864901066132169	0	0	-1.1717288114805775	-1.349481555742484	-1.124968935999607	0	0	0	-1.9196130451968911	-1.7875637953207664	0	0	-1.2370497222368266	-1.1430581342512758	-1.431051478843586	0	0	-2.0191912366949274	-1.1351223851870191	-1.0320459122594356	0	0	-1.0619256864366047	0	0	0	0	-1.1973820120718761	0	0
AT3G59940	AtKFB50	NA	2	2	0	370.6239789202495	0	0	-2.458198141765236	-1.7229801414276533	-1.7189008713865839	0	0	-2.820609636874777	-1.3244520413528331	-1.1191347071907212	0	0	-1.7905881402249677	0	0	0	0	-1.8175898841392621	-1.06390456678609	0	0	0	-2.305214247854473	-1.1294333664593463	0	0	0	-2.19261515531839	0	0	0	0	-1.4502741674992636	0	0
AT3G61470	LHCA2	Encodes a component of the light harvesting antenna complex of photosystem I.	1	1	ProbeHitsMultipleGenes	15713.711445177089	0	0	0	-1.0714158402948817	-2.0535993849962733	0	0	0	-1.1020423351515078	-1.9197388723530098	0	0	0	0	-1.4744436949033188	0	0	0	0	-1.7441798977266387	0	0	0	0	-1.5453462962745694	0	0	0	0	-1.0428594718194546	0	0	0	0	-1.262737188524254
AT4G03400	DFL2	Encodes a GH3-related gene involved in red light-specific hypocotyl elongation. Analysis of sense and antisense transgenic plants suggests that DFL2 is located downstream of red light signal transduction and determines the degree of hypocotyl elongation.	2	1	0	227.96860231159548	0	0	-1.1706507361767482	-1.1752607010779097	-1.1306877510089153	0	0	-1.265010359809018	0	0	0	0	-1.146641857887944	0	0	0	0	-1.0929280817561646	0	0	0	0	-1.6720051003812961	0	0	0	0	-1.2533569709022283	0	0	0	0	-1.0542001415103779	0	0
AT4G04840	ATMSRB6	NA	1	0	0	156.65514612910894	0	0	0	-1.2865908721452717	-2.4418460845096663	0	0	0	-1.5264840931929144	-1.8560544155232124	0	0	0	-1.387058104926578	-1.9332490698278244	0	0	0	0	-1.8683791255020437	0	0	0	-1.1117123693339912	-1.0932748299763497	0	0	0	-1.1117889113946942	-1.3446468862411745	0	0	0	0	-1.222828658135932
AT4G15680	GRXS4	NA	3	2	0	223.3128653728577	0	0	-1.2138725101890346	0	0	0	0	-1.1493204847729526	0	-1.0209200788908301	0	0	0	-1.2347581305313227	0	0	0	0	0	-1.0929653998039757	0	0	-1.0839348711432617	0	0	0	0	0	-1.1699250271756276	0	0	0	0	-1.1183614287827066	0
AT4G17810	NA	NA	1	0	0	75.46065852042933	0	0	0	-1.754021731140763	-1.9710872866869205	0	0	0	-2.4266162770340123	-1.6640059415354393	0	0	0	-2.1570089185172545	-1.8620145902151215	0	0	0	-1.8856891758448764	-2.1315439655563675	0	0	0	-1.6175348906364484	0	0	0	0	-1.6292160092178158	-1.094880538101608	0	0	0	-1.4371711984922328	0
AT4G18220	NA	NA	1	0	ProbeHitsMultipleGenes	51.917631503983024	0	0	0	-1.9731891699367916	-2.513497632649157	0	0	0	-1.6569223722084279	-1.0187698717801918	0	0	0	-1.0616128261629227	0	0	0	0	-1.4877271142456183	-1.15531007747188	0	0	0	-1.8441607718721336	-1.0881242669910054	0	0	0	-1.5245244126899855	0	0	0	0	-1.0868108439049593	0
AT4G23400	PIP1;5	NA	1	2	0	1309.0191526960011	0	0	0	-1.5774500283950081	-2.0146574144469662	0	0	0	-1.633253608270592	-1.489937483969501	0	0	0	-1.2826022101003112	-1.59677984204719	0	0	0	-1.2522989573480423	-1.5967265482944473	0	0	0	-1.778729072494617	-1.375627678106683	0	0	0	-1.293872913575085	-1.1252819960989937	0	0	0	-1.0175114514474422	-1.1688164980555822
AT4G28780	NA	NA	1	0	0	268.95440679416095	0	0	0	-2.398100337608484	-2.983791435896422	0	0	0	-1.9442126213372006	-2.3598907477930195	0	0	0	-2.6286272557753656	-3.017260621496882	0	0	-1.0190768168662858	-2.2884569582290717	-2.852946254577826	0	0	-1.1051342160703181	-2.0481327214691523	0	0	0	0	-1.2068732569116347	-1.3529173052149788	0	0	0	-1.3355400456677782	-1.7987417807738617
AT4G29905	NA	NA	1	1	NotOnArray	921.8704176413869	0	0	0	0	-1.6822024670873472	0	0	0	-1.2931993719582058	-1.5246690758964758	0	0	0	0	-1.8803830514129969	0	0	0	0	-1.2874396589634893	0	0	0	-1.2787016280862973	0	0	0	-1.0273627571440642	-1.5382799055503238	-1.2334730856083305	0	0	0	-1.4972830528229293	-1.2588999928532958
AT4G34760	SAUR50	NA	2	0	0	177.95233046854662	0	0	-2.4476366648745955	-3.027873992804841	-2.5955601587133668	0	-1.00083252303804	-3.011867197974092	-2.3809836711858683	-1.210526519563057	0	0	-2.789073104198639	-2.749929224997903	-1.5463288458302633	0	0	-2.374965669801986	0	-1.745679884726244	0	0	-2.3646290738202955	-1.499985718323641	0	0	0	-1.6414153248533412	-1.0188621261385118	0	0	0	0	-1.2729049807013624	0
AT4G36540	BEE2	NA	1	1	0	261.56729258338237	0	0	0	-2.302651891883143	-1.737338294181224	0	0	0	-2.7875477481503137	-1.6817047558709897	0	0	0	-2.3411078364492988	-1.8406442401906347	0	0	0	0	-1.2668592611490574	0	0	0	-1.5630240497299461	0	0	0	0	-1.1937765624778542	0	0	0	0	-1.0340670019715552	0
AT4G38840	SAUR14	NA	2	0	0	335.7247708213212	0	0	-3.015416783422427	-3.363372118644347	-1.6128253530570889	0	-1.1846409973031766	-3.666939680373368	-2.0366557405203496	0	0	0	-2.1439901787613787	-1.5391511740380621	0	0	0	-2.3247005250861625	-1.7533534122237777	-1.0785550286888548	0	0	-2.4472800831621706	0	0	0	0	-1.6065736929992196	0	0	0	0	-1.2283805962693777	0	0
AT4G38860	SAUR16	NA	1	1	0	334.5893815669587	0	0	-2.472551815133656	0	-3.597865976030367	0	0	-3.851523023739739	-3.580106772212125	-1.599186380151712	0	0	-2.3153295686772837	0	-1.3541906345250776	0	0	-2.5276986854310075	0	-2.071712013784212	0	0	-2.796307386727708	-2.283437665729708	0	0	0	-1.2701786937284272	0	0	0	0	-1.0915053951592402	0	-1.3655641949711284
AT5G01015	NA	NA	1	0	0	70.46207304675767	0	0	0	-2.16013337772305	-2.3466577864174756	0	0	0	-2.327422390091919	-2.4693558955087767	0	0	0	-2.3402303908792823	-2.2665616173729135	0	0	0	-1.782738111530988	-1.7558392601357393	0	0	0	-1.5672956548576154	0	0	0	0	-1.2205090918921162	0	0	0	0	-1.1766313933067398	0
AT5G03120	NA	NA	1	0	0	289.01457645543235	0	0	0	-2.098575777297143	-2.2967170793199254	0	0	0	-2.096277036270556	-1.2577976664025399	0	0	0	-1.8596931064139985	-1.5831200150458649	0	0	0	-2.1545744723169973	-1.8781050602734717	0	0	0	-2.025590804549578	-1.0893897431427961	0	0	0	-1.3466872503680418	0	0	0	0	-1.5204191459325413	0
AT5G03230	NA	NA	2	2	0	162.62277350882056	0	0	-2.3461151219890395	-1.5054476888055977	0	0	0	-1.584912584578543	-1.3329425547601996	0	0	0	-1.5130185822935767	0	0	0	0	0	-1.3584782088884544	-1.1563220760011719	0	0	-1.6388956187325032	-1.2216482352288622	0	0	0	-1.804626119579583	0	0	0	0	0	0	-1.0615130318191177
AT5G11420	NA	NA	1	0	0	530.6655914163174	0	0	0	-2.1672506194657255	-2.7972783860024815	0	0	0	-2.116851555293758	-1.9111604589812377	0	0	0	-2.3260518124344274	-3.50125974033284	0	0	0	-1.7986388281757526	-2.4166985694674246	0	0	0	-2.1838250761865927	-1.8735443644768506	0	0	0	-1.2409505877904032	0	0	0	0	-1.076999818959341	-1.6750624083982788
AT5G12950	NA	NA	1	0	ProbeHitsMultipleGenes	895.7466723845095	0	0	0	-2.1675755014954188	-2.5458959884519246	0	0	0	-2.134623958508533	-1.7059949335641502	0	0	0	-1.2148269816392143	-1.3816935833739874	0	0	0	-1.5839983352781826	-2.050406121530406	0	0	0	-1.6238791475450927	-1.224014102826845	0	0	0	-1.2865474343757026	-1.1616428718312344	0	0	0	0	-1.1187804011887832
AT5G13630	ABAR	Encodes magnesium chelatase involved in plastid-to-nucleus signal transduction.	1	1	0	4786.883649144956	0	0	0	0	-1.9312692616612284	0	0	0	-1.2509774615691884	-1.8320382138566746	0	0	0	0	-1.3455502209890848	0	0	0	0	-1.7044559964273904	0	0	0	-1.0996851857524175	-1.4920398945535502	0	0	0	-1.0356137288093938	0	0	0	0	0	-1.1456850261043965
AT5G19190	NA	NA	1	1	NotOnArray	486.8542266190476	0	0	0	0	-1.7415673612062539	0	0	0	-2.557426553270413	0	0	0	-1.4345991803920135	0	-1.5069992440693516	0	0	0	0	-1.388536157167413	0	0	-1.403657079146199	-1.4553149691872194	0	0	0	-1.1746928137107364	-1.0457180456382773	-1.0709444675044706	0	0	0	0	-1.2045274496484875
AT5G24490	NA	NA	3	2	0	1900.745816566839	0	0	0	-1.2913616966974566	0	0	0	0	-1.7701861544364763	0	0	0	0	-1.556596033981052	0	0	0	0	-1.0524107655464259	0	0	0	0	-1.3365690280423972	0	0	0	0	-1.3997154396006315	0	0	0	0	-1.1815349098011398	0
AT5G27360	SFP2	Encodes a sugar-porter family protein that unlike the closely related gene, SFP1, is not induced during leaf senescence.	1	0	0	203.24351465891343	0	0	0	-2.14061874825453	-2.574795372857392	0	0	0	-3.33023839380609	-2.131776236503949	0	0	0	-1.998022941194706	-2.9207168225923703	0	0	0	-1.9492067467937082	-1.9038278636536943	0	0	0	-2.290879177565313	-1.3550178079565092	0	0	0	-1.6785657487202101	-1.2451130935705546	0	0	0	-1.1823456579945693	-1.374808565928342
AT5G35970	NA	NA	3	0	0	558.3237185229776	0	0	0	-1.105802336265672	0	0	0	0	-1.2833186190338752	0	0	0	0	-1.2949595224650252	0	0	0	0	-1.2569832371281369	0	0	0	0	-1.5505889819279657	0	0	0	0	-1.2145509889725343	0	0	0	0	-1.18287060314635	-1.1064806414082442
AT5G39080	NA	NA	2	1	0	245.92056433229925	0	0	-1.4467767497220634	-1.9154560275815498	-1.3410049868937153	0	0	-1.6641171346208414	-1.9176487876785673	0	0	0	-1.4198219245958046	0	0	0	0	-1.2206014336800295	0	0	0	0	-1.6258126863590467	0	0	0	0	-1.445185077485334	0	0	0	0	-1.0292517461903625	0	0
AT5G44020	NA	NA	1	1	0	2649.8482377376013	0	0	0	-2.029117709871226	-2.206218145058352	0	0	0	-1.734339988228232	0	0	0	0	-1.2199607358450784	-1.4472827426950365	0	0	0	-1.7390200228169126	-1.9447546816506531	0	0	0	-1.7402485661687375	-1.2123446909685296	0	0	0	-1.381786010790199	0	0	0	0	-1.1187971693478236	-1.3281696645442531
AT5G44680	NA	NA	3	0	0	224.31593483319588	0	0	-1.2708657576200002	-3.206026235908921	-2.3975940087726113	0	0	-2.081074719429218	-3.3989442222896304	-1.6887823052781272	0	0	-1.824563962603009	-2.7814555087420842	-2.1161491677454514	0	0	-1.743731196366029	-1.8843241021659902	-1.6968105348466314	0	0	-1.94242440895546	-1.6082413515179965	0	0	0	-1.727398710315819	-1.030479170464867	0	0	0	-1.271630251468791	-1.0021859305939607	-1.0365619760459521
AT5G49730	ATFRO6	Encodes a plasma membrane-located ferric chelate reductase. Its mRNA is expressed in green aerial tissues (shoot, flower and cotyledon) in a light- and cell differentiation-specific manner.	1	2	ProbeHitsMultipleGenes	427.1297219404721	0	0	0	-2.398651503105757	-3.72685783462897	0	0	0	-3.642121662713643	-2.705455553483285	0	0	0	0	-1.3708400772626432	0	0	0	0	-2.040206178335921	0	0	-1.0373719525951786	-2.0458321197544422	-1.2882777662727893	0	0	0	-1.8681242086532892	0	0	0	0	-1.5198084019188096	-1.1615002620127246
AT5G49740	ATFRO7	Encodes a chloroplast ferric chelate reductase. Shows differential splicing and has three different mRNA products. Expressed in the shoot, flower and cotyledon.	3	0	ProbeHitsMultipleGenes	305.41980569833083	0	0	0	-2.481274730291203	-3.328119132583974	0	0	0	-3.1707990813708995	-1.2418842530585181	0	0	0	-1.5512266768536511	0	0	0	0	-2.0999204134085656	-1.1816652397474923	0	0	-1.2393500538697677	-1.7125903773064326	0	0	0	-1.0378147993454558	-1.6808306356551705	0	0	0	0	-1.01305527776659	0
AT5G50915	NA	NA	3	0	0	283.805029151272	0	0	0	-1.8529585226247645	-3.0183363000774945	0	0	0	-3.121147955788309	0	0	0	0	-1.909423879374298	0	0	0	0	-1.8488226242673376	-1.124126519633297	0	0	0	-1.7411087673906191	0	0	0	0	-1.5409597815742793	0	0	0	0	-1.1287935954741888	0
AT5G52900	MAKR6	NA	2	1	0	320.1341900823622	0	0	-1.7131943330814712	0	-1.9351762368953611	0	0	-2.3316371048501208	0	0	0	0	-1.266960960879062	0	0	0	0	-1.575913489020826	0	0	0	0	-1.252008419768861	0	0	0	0	-1.3093999225580053	0	0	0	0	-1.428660949046506	0	0
AT5G54630	NA	NA	3	1	0	131.59391021910466	0	0	-1.0900801966964757	-2.3428410028434463	-2.125870538316985	0	0	-1.8145571686106774	-1.851017589955274	-1.9011070963526362	0	0	-1.4062577146765274	-1.9769799663872225	-1.1908473639348496	0	0	-1.0522503448049776	-1.354819972179823	-1.3761238679459176	0	0	-1.797836825850585	-1.5350923788244553	0	0	0	-1.2067428480913294	0	0	0	0	0	-1.165192288224367	-1.1159674188778366
AT5G57345	AtOxR	NA	1	1	0	650.9515784620601	0	0	0	-1.4931467985952023	-2.1618088748280977	0	0	0	-1.3545777653723423	-1.5718786536498124	0	0	0	-1.230085069699604	-1.330472578805115	0	0	0	-1.1709006275286595	-1.555176397066665	0	0	0	-1.1700448606047165	-1.3043163750959124	0	0	0	0	-1.0968146342759606	0	0	0	0	-1.1067333656221212
AT5G60850	AtDOF5.4	Encodes a zinc finger protein.	2	0	0	167.84350658465306	0	0	-1.154213694158398	-1.7441216895624176	-1.07142163281838	0	0	-1.7001480444507482	0	0	0	0	-1.5599518106294132	0	0	0	0	-1.364867716988087	0	0	0	0	-1.9319765949390335	0	0	0	0	-1.5018291563596535	0	0	0	0	-1.147979277279911	0	0
AT5G61590	DEWAX	encodes a member of the ERF (ethylene response factor) subfamily B-3 of ERF/AP2 transcription factor family. The protein contains one AP2 domain. There are 18 members in this subfamily including ATERF-1, ATERF-2, AND ATERF-5.	2	2	0	889.2962305890343	0	0	-1.5514599091657222	0	0	0	0	-1.6660251715021512	0	0	0	0	-1.8055915029394738	0	0	0	0	-1.3126550276694922	0	0	0	0	-2.009089415019783	0	0	0	0	-1.77023495156795	0	0	0	0	-1.1350497409223843	0	0
AT5G62350	NA	NA	1	0	0	930.9358220354121	0	0	0	-1.7931121960149277	-1.8483166367068375	0	0	0	-1.5560322591416518	-2.0732301845793377	0	0	0	-1.0996495459905988	-2.1983558425834153	0	0	0	-1.2027315994665149	-1.661803420200445	0	0	0	0	-1.417910525161228	0	0	0	0	-1.0225609812395733	0	0	0	0	-1.2380988308731233
AT5G62360	PMEI13	NA	1	1	0	520.5645692283794	0	0	0	-2.1434442644282026	-2.017352426599259	0	0	0	-2.992006190885896	-2.947190123884977	0	0	0	-1.054631639259001	-2.6877759532893317	0	0	0	-1.1301894265652006	-2.123441542440727	0	0	0	-1.1921822396645292	-1.512135032947562	0	0	0	0	-1.4490936387102897	0	0	0	0	-1.844245527643294
AT5G62920	ARR6	Encodes a Type-A response regulator that is responsive to cytokinin treatment. Its C-ter domain is very short in comparison to other Arabidopsis ARRs (17 total). Arr6 protein is stabilized by cytokinin.	1	0	0	462.7273258543672	0	0	-1.3453032229676465	-2.4342035387546526	-2.2114419439897723	0	0	-1.776487653110435	-1.2754701887292779	-1.8131062781253489	0	0	-1.7468088832405675	-1.9522806681434204	-1.9841178090023899	0	0	-1.506530294474354	-1.4104432360456862	-1.9206166589439733	0	0	-1.607026270364721	0	-1.1295033071769787	0	0	-1.464002361457086	0	-1.3069927328331101	0	0	-1.1185470563220727	0	-1.0459016973385553
AT5G65730	XTH6	NA	1	0	0	545.1636663616199	0	0	0	-2.9381762745890767	-3.5223917420226734	0	0	0	-3.814067621916473	-2.005598730658801	0	0	0	-2.7774946325315457	-2.0211159957268254	0	0	0	-2.5971257123573688	-2.316204772133958	0	0	0	-2.4306869054546345	-1.3357879012785214	0	0	0	-1.9465383421886868	-1.3209795761695124	0	0	-1.044318549727402	-1.764988093403744	-1.3404199807908586
AT5G67030	ABA1	Encodes a single copy zeaxanthin epoxidase gene that functions in first step of the biosynthesis of the abiotic stress hormone abscisic acid (ABA). Mutants in this gene are unable to express female sterility in response to beta-aminobutyric acid, as wild type plants do.	3	0	0	637.4848583233785	0	0	0	-1.2051031666012182	-1.3922316680342344	0	0	0	-1.3957505614582895	0	0	0	0	-1.3093528669232235	0	0	0	0	-1.128723134865612	-1.1231991025457033	0	0	0	-1.3122774822931365	0	0	0	0	-1.0898212772153935	0	0	0	0	-1.0785944653365929	-1.119502592517474
AT5G67480	ATBT4	BTB and TAZ domain protein. Located in cytoplasm and expressed in fruit, flower and leaves.	2	1	0	1934.8866478330133	0	0	0	-1.3128240319485407	0	0	0	-1.6760081806689089	-2.0632450726409655	0	0	0	-1.9959386158659795	0	0	0	0	-1.5639072255388744	0	0	0	0	-1.975342182176813	0	0	0	0	-1.9349146680714677	0	0	0	0	-1.406999166485431	0	0
